# Reconstructing N-Glycan Profiles of Individual Glycoproteins from the Total Blood Plasma N-Glycome: Implications for Immunoglobulin G N-Glycosylation GWAS

**DOI:** 10.64898/2026.01.30.702519

**Authors:** Anna Soplenkova, Denis Maslov, Anna Timoshchuk, Domagoj Kifer, Ana Cvetko, Michel Georges, Claire J. Steves, Cristina Menni, Sodbo Sharapov, Gordan Lauc, Yurii S. Aulchenko

## Abstract

The genetic regulation of the plasma N-glycome variation in human populations is not fully characterized, partly due to the limited sample size in glyco-genetics studies. Here, we aimed to demonstrate that protein-specific N-glycan profiles, like those of immunoglobulin G (IgG), can be accurately reconstructed from the total plasma N-glycome (TPNG), enabling us to find new regulators of this complex process re-analysing existing datasets. By testing multiple linear and non-linear machine learning approaches we built a model to reconstruct IgG N-glycans from TPNG data, training on the TwinsUK cohort and validating on CEDAR. We reconstruct GWAS summary statistics for IgG N-glycans by applying the trained linear model to plasma glycan GWAS summary statistics, i.e., as GWAS of linear combinations of plasma glycan traits. The majority of the identified loci had been implicated in IgG N-glycosylation GWAS. Additionally, we found four new loci and suggested the role of FCRLA, KDELR2, HHEX, and TCF3 in the regulation of IgG N-glycosylation. In conclusion, we showed that our method enables the creation of protein-specific N-glycome datasets, allowing for powerful meta-analyses without the need to profile new samples.
