## Supplementary Table 1 for "Reconstructing N-Glycan Profiles of Individual Glycoproteins from the Total Blood Plasma N-Glycome: Implications for Immunoglobulin G N-Glycosylation GWAS"

### Sheet: ST1-a
Supplementary Data 1a. Description of immunoglobulin G N-glycosylation traits.
Original code	Label of the original glycan traits
TwinsUK	Label of the TwinsUK glycan trait
CEDAR	Label of the CEDAR glycan trait
Harmonized code	Label of the harmonized glycan trait
Trait	Short name of the glycan trait
Description	Full description of the glycan trait
Original code	TwinsUK	CEDAR	Harmonized code	Trait	Structure	Description
GP1	IGP1_twins	IGP1_cedar	IGP1	FA1		The percentage of FA1
GP2+GP3	IGP2_twins	IGP2_cedar	IGP2	A2+A2B		The percentage of A2
GP4	IGP3_twins	IGP3_cedar	IGP3	FA2		The percentage of FA2+A2B
GP5+GP6	IGP4_twins+IGP5_twins	IGP4_cedar+IGP5_cedar	IGP4	M5+FA2B		The percentage of FA2B+M5
GP7	IGP6_twins	IGP6_cedar	IGP5	A2G1		The percentage of A2G1
GP8	IGP7_twins	IGP7_cedar	IGP6	FA2[6]G1		The percentage of FA2[6]G1
GP9	IGP8_twins	IGP8_cedar	IGP7	FA2[3]G1		The percentage of FA2[3]G1
GP10	IGP9_twins	IGP9_cedar	IGP8	FA2[6]BG1		The percentage of FA2[6]BG1
GP11	IGP10_twins	IGP10_cedar	IGP9	FA2[3]BG1		The percentage of FA2[3]BG1
GP12	IGP11_twins	IGP11_cedar	IGP10	A2G2		The percentage of A2G2
GP13+GP14	IGP12_twins+IGP13_twins	IGP12_cedar	IGP11	A2BG2+FA2G2		The percentage of FA2G2+A2BG2
GP15	IGP14_twins	IGP13_cedar	IGP12	FA2BG2		The percentage of FA2BG2
GP16	IGP15_twins	IGP14_cedar	IGP13	FA2G1S1		The percentage of FA2G1S1
GP17	IGP16_twins	IGP15_cedar	IGP14	A2G2S1		The percentage of A2G2S1
GP18	IGP17_twins	IGP16_cedar	IGP15	FA2G2S1		The percentage of FA2G2S1
GP19	IGP18_twins	IGP17_cedar	IGP16	FA2BG2S1		The percentage of FA2BG2S1
GP20	IGP19_twins	IGP18_cedar	IGP17	-		Structure not determined
GP21	IGP20_twins	IGP19_cedar	IGP18	A2G2S2		The percentage of A2G2S2
GP22	IGP21_twins	IGP20_cedar	IGP19	A2BG2S2		The percentage of A2BG2S2
GP23	IGP22_twins	IGP21_cedar	IGP20	FA2G2S2		The percentage of FA2G2S2
GP24	IGP23_twins	IGP22_cedar	IGP21	FA2BG2S2		The percentage of FA2BG2S2

### Sheet: ST1-b
Supplementary Data 1b. Description of total plasma protein N-glycosylation traits.
Original code	Label of the original glycan traits
Harmonized code	Label of the harmonized glycan trait
Trait	Short name of the glycan trait
Description	Full description of the glycan trait
Original code	Harmonized code	Trait	Structure	Description
GP1	PGP1	FA2		The percentage of FA2
GP2	PGP2	FA2B		The percentage of FA2B
GP3	PGP3	A2BG1		The percentage of A2BG1
GP4	PGP4	FA2G1		The percentage of FA2G1
GP5	PGP5	FA2G1		The percentage of FA2G1
GP6	PGP6	FA2BG1		The percentage of FA2BG1
GP7	PGP7	M6		The percentage of M6
GP8	PGP8	A2G2		The percentage of A2G2
GP9	PGP9	A2BG2		The percentage of A2BG2
GP10	PGP10	FA2G2		The percentage of FA2G2
GP11	PGP11	FA2BG2		The percentage of FA2BG2
GP12	PGP12	M7 + A2G2S1		The percentage of M7+A2G2S1
GP13	PGP13	FA2G1S1		The percentage of FA2G1S1
GP14+GP15	PGP14	A2G2S1		The percentage of A2G2S1+A2G2S1
GP16	PGP15	FA2G2S1		The percentage of FA2G2S1
GP17	PGP16	FA2BG2S1		The percentage of FA2BG2S1
GP18	PGP17	A2G2S2		The percentage of A2G2S2
GP19	PGP18	M9		The percentage of M9
GP20+GP21	PGP19	A2G2S2		The percentage of A2G2S2
GP22	PGP20	FA2G2S2		The percentage of FA2G2S2
GP23	PGP21	FA2BG2S2		The percentage of FA2BG2S2
GP24+GP25	PGP22	A3G3S2		The percentage of A3G3S2
GP26	PGP23	A3G3S2		The percentage of A3G3S2
GP27	PGP24	A3F1G3S2		The percentage of A3F1G3S2
GP28	PGP25	A3G3S3		The percentage of A3G3S3
GP29	PGP26	A3G3S3		The percentage of A3G3S3
GP30	PGP27	A3G3S3		The percentage of A3G3S3
GP31	PGP28	FA3G3S3		The percentage of FA3G3S3
GP32	PGP29	A3G3S3		The percentage of A3G3S3
GP33	PGP30	A3F1G3S3		The percentage of A3F1G3S3
GP34	PGP31	FA3G3S3		The percentage of FA3G3S3
GP35	PGP32	FA3F1G3S3		The percentage of FA3F1G3S3
GP36	PGP33	A4G4S3		The percentage of A4G4S3
GP37	PGP34	A4G4S4		The percentage of A4G4S4
GP38	PGP35	A4G4S4		The percentage of A4G4S4
GP39	PGP36	A4F1G4S4		The percentage of A4F1G4S4
