## Supplementary Table 2 for "Reconstructing N-Glycan Profiles of Individual Glycoproteins from the Total Blood Plasma N-Glycome: Implications for Immunoglobulin G N-Glycosylation GWAS"

### Sheet: ST2-a
Supplementary Table 2a. Quaility metrics of models on a test set
Models: Huber - Huber Regression, TheilSen - TheilSen estimator, Linear - L1, L2 Regularized Linear Regression (Elastic Net), RF - Random Forrest regression, Boost_reg - Boosted linear regression with regularization, Boost_tree - Boosted decision tree, tabnet - TabNet model, OLS - ordinary least squears
Metrics: rmse - root mean squear error, rsq - the square of Pearson's correlation coeficient, rsq_low and rsq_high - lower and upper bounds of bootstrap 95% confidence interval for rsq
IgG N-glycan peaks	Huber				TheilSen				Linear				RF				Boost_reg				Boost_tree				tabnet				OLS
	rmse	rsq	rsq_low	rsq_high	rmse	rsq	rsq_low	rsq_high	rmse	rsq	rsq_low	rsq_high	rmse	rsq	rsq_low	rsq_high	rmse	rsq	rsq_low	rsq_high	rmse	rsq	rsq_low	rsq_high	rmse	rsq	rsq_low	rsq_high	rmse	rsq	rsq_low	rsq_high
GP1_IgG	0.67926	0.550298	0.445851	0.634463	0.685097	0.547036	0.442564	0.6349	0.672737	0.558815	0.455643	0.643595	0.681798	0.53292	0.423018	0.622704	0.679132	0.552296	0.450773	0.63872	0.684502	0.529381	0.424679	0.615538	0.793192	0.411689	0.298546	0.515699	0.683461	0.547655	0.442912	0.631371
GP2_IgG	0.558165	0.686778	0.594699	0.752127	0.56301	0.681802	0.596576	0.750819	0.559075	0.685746	0.591863	0.75106	0.647615	0.581729	0.463858	0.670027	0.560114	0.68458	0.592202	0.754942	0.606905	0.630959	0.517723	0.708792	0.698036	0.565973	0.459326	0.65185	0.55877	0.686096	0.596958	0.7534
GP3_IgG	0.401974	0.866228	0.82274	0.901936	0.40636	0.864527	0.820769	0.899253	0.402567	0.866304	0.82309	0.900915	0.416085	0.827441	0.782778	0.862665	0.401916	0.866652	0.822773	0.900702	0.39964	0.851057	0.807658	0.883623	0.424927	0.835963	0.786889	0.869978	0.404251	0.865198	0.819158	0.899832
GP4_IgG	0.497355	0.824701	0.728004	0.874565	0.51694	0.821781	0.73301	0.873042	0.493264	0.822585	0.729964	0.873369	0.487523	0.761111	0.634836	0.80729	0.506057	0.822185	0.731881	0.873906	0.493342	0.780673	0.689119	0.825426	0.558356	0.743034	0.657264	0.788378	0.512743	0.819875	0.73034	0.872133
GP5_IgG	0.526536	0.721768	0.632035	0.785359	0.527591	0.720814	0.631808	0.785775	0.530678	0.717302	0.623607	0.783273	0.621262	0.612663	0.498429	0.705218	0.527918	0.720292	0.629199	0.783612	0.591466	0.651021	0.535089	0.732029	0.62623	0.611841	0.458269	0.701903	0.528709	0.719459	0.627811	0.781858
GP6_IgG	0.679013	0.587371	0.476063	0.668311	0.691838	0.58176	0.471368	0.665354	0.67429	0.587261	0.480897	0.667459	0.707995	0.498872	0.373007	0.588475	0.678178	0.588988	0.477334	0.668469	0.674565	0.552051	0.457464	0.629326	0.757752	0.484317	0.387856	0.572317	0.681754	0.585051	0.481431	0.665263
GP7_IgG	0.603046	0.723645	0.64636	0.78421	0.604178	0.722367	0.645798	0.782457	0.591253	0.726904	0.651827	0.787798	0.599369	0.639823	0.546198	0.708489	0.599312	0.725503	0.648513	0.785721	0.551745	0.702815	0.617227	0.765552	0.690487	0.605993	0.48397	0.694407	0.601808	0.723622	0.646676	0.78348
GP8_IgG	0.599083	0.721898	0.59718	0.78723	0.604382	0.719638	0.597888	0.784128	0.592468	0.722055	0.60041	0.788786	0.600988	0.656852	0.558231	0.726282	0.594618	0.72436	0.602258	0.790691	0.584198	0.677557	0.575127	0.737358	0.592109	0.706693	0.603108	0.774502	0.600063	0.720954	0.602589	0.787114
GP9_IgG	0.510474	0.780242	0.678715	0.842973	0.515426	0.776552	0.674004	0.840626	0.507817	0.777292	0.67589	0.841694	0.611523	0.633343	0.530141	0.717209	0.51042	0.777722	0.671079	0.841981	0.509365	0.74846	0.657837	0.813168	0.586624	0.674043	0.572901	0.747404	0.512641	0.77651	0.673706	0.839926
GP10_IgG	0.441806	0.805986	0.747364	0.849004	0.436805	0.810125	0.754357	0.853568	0.428476	0.816726	0.762284	0.858545	0.581191	0.66134	0.571428	0.735283	0.429746	0.815681	0.762455	0.85738	0.498038	0.752229	0.681324	0.809505	0.567571	0.705217	0.629964	0.767061	0.4354	0.810927	0.757297	0.854526
GP11_IgG	0.511336	0.787517	0.723027	0.837133	0.511826	0.788292	0.723778	0.839713	0.505034	0.791322	0.728761	0.841234	0.564284	0.69434	0.616973	0.754603	0.507694	0.790618	0.728964	0.840354	0.535422	0.751412	0.67823	0.806334	0.545671	0.758121	0.689383	0.810131	0.510178	0.790197	0.725767	0.839158
GP12_IgG	0.491415	0.770009	0.700774	0.819632	0.491548	0.770691	0.700895	0.818281	0.492681	0.768154	0.700551	0.81715	0.642931	0.588245	0.498404	0.663061	0.489991	0.77067	0.702903	0.819438	0.608562	0.633108	0.547301	0.698362	0.645098	0.637202	0.55004	0.702946	0.490823	0.770495	0.701625	0.81854
GP13_IgG	0.652499	0.607206	0.490665	0.697025	0.647708	0.613963	0.50493	0.705599	0.645093	0.6112	0.502595	0.700693	0.666428	0.562059	0.462799	0.644245	0.648449	0.610234	0.494634	0.696978	0.651035	0.579071	0.477482	0.663379	0.731793	0.52308	0.422025	0.615916	0.653268	0.606663	0.493795	0.697161
GP14_IgG	0.668136	0.572216	0.474667	0.652822	0.674143	0.561991	0.4634	0.64386	0.67065	0.576706	0.481286	0.65874	0.764683	0.467411	0.362617	0.567475	0.665621	0.579415	0.483596	0.65957	0.73419	0.478091	0.382509	0.569225	0.836348	0.320648	0.20696	0.433102	0.672201	0.566238	0.467566	0.648508
GP15_IgG	0.469195	0.790089	0.730766	0.840944	0.467056	0.792527	0.731968	0.840748	0.467749	0.790198	0.731178	0.83882	0.518372	0.729907	0.661255	0.785851	0.469856	0.790114	0.73032	0.839011	0.490632	0.768058	0.704137	0.816685	0.561361	0.717355	0.639952	0.779774	0.468518	0.790863	0.728149	0.837942
GP16_IgG	0.824275	0.325792	0.220738	0.428699	0.822906	0.328699	0.227063	0.428906	0.818138	0.331502	0.229926	0.431064	0.869386	0.240156	0.14575	0.351454	0.8214	0.329158	0.228373	0.433895	0.838178	0.298178	0.185274	0.409539	0.898015	0.205871	0.0865943	0.319316	0.824344	0.325463	0.222155	0.427085
GP17_IgG	0.997771	0.0599936	0.00755061	0.142252	0.995888	0.062543	0.00847214	0.146342	0.979448	0.0689706	0.012595	0.155377	0.968819	0.0626793	0.0102859	0.148972	0.988222	0.0661066	0.0099691	0.149499	0.974462	0.0614967	0.00666637	0.147193	1.06466	0.0139711	9.74563e-06	0.0760617	0.99548	0.0621909	0.0090029	0.147921
GP18_IgG	0.915584	0.160396	0.0743243	0.261094	0.916654	0.156093	0.0754412	0.255887	0.92452	0.153303	0.0712089	0.247407	0.946321	0.117528	0.04778	0.20736	0.915095	0.164679	0.0800457	0.26208	0.954993	0.118405	0.0507523	0.208232	0.97485	0.06701	0.0206718	0.139073	0.911937	0.165694	0.0796782	0.263343
GP19_IgG	0.849486	0.311407	0.187553	0.428716	0.849027	0.315569	0.193318	0.439127	0.862976	0.318121	0.189774	0.444291	0.891332	0.30825	0.18724	0.429365	0.846932	0.320215	0.194743	0.438311	0.883251	0.30906	0.185697	0.429365	0.978434	0.0544026	0.0020091	0.14977	0.848542	0.315144	0.192687	0.430683
GP20_IgG	0.562625	0.702547	0.586072	0.777063	0.560876	0.707161	0.594953	0.778567	0.551921	0.70824	0.590336	0.781341	0.632159	0.626139	0.51165	0.706946	0.552443	0.709671	0.597251	0.780866	0.570765	0.675717	0.563936	0.750966	0.698178	0.542317	0.421879	0.633562	0.563121	0.702303	0.589243	0.774097
GP21_IgG	0.864561	0.256182	0.141111	0.36577	0.862817	0.258548	0.144786	0.366357	0.853112	0.26944	0.15686	0.382504	0.868235	0.243426	0.151771	0.348378	0.853998	0.269476	0.154695	0.383138	0.844482	0.285926	0.181002	0.39407	0.9	0.214193	0.126916	0.310267	0.862286	0.25866	0.146081	0.37056

### Sheet: ST2-b
Supplementary Table 2b. Quaility metrics of models on a train set
Models: Huber - Huber Regression, TheilSen - TheilSen estimator, Linear - L1, L2 Regularized Linear Regression (Elastic Net), RF - Random Forrest regression, Boost_reg - Boosted linear regression with regularization, Boost_tree - Boosted decision tree, tabnet - TabNet model, OLS - ordinary least squears
Metrics: rmse - root mean squear error, rsq - the square of Pearson's correlation coeficient, rsq_low and rsq_high - lower and upper bounds of bootstrap 95% confidence interval for rsq
IgG N-glycan peaks	Huber				TheilSen				Linear				RF				Boost_reg				Boost_tree				tabnet				OLS
	rmse	rsq	rsq_low	rsq_high	rmse	rsq	rsq_low	rsq_high	rmse	rsq	rsq_low	rsq_high	rmse	rsq	rsq_low	rsq_high	rmse	rsq	rsq_low	rsq_high	rmse	rsq	rsq_low	rsq_high	rmse	rsq	rsq_low	rsq_high	rmse	rsq	rsq_low	rsq_high
GP1_IgG	0.717559	0.501327	0.328281	0.579281	0.713878	0.506422	0.338971	0.581884	0.711528	0.509808	0.344332	0.585171	0.760208	0.448179	0.293512	0.526119	0.714291	0.505744	0.346969	0.583305	0.756117	0.453203	0.298229	0.532073	0.828127	0.359856	0.2326	0.444058	0.715419	0.504196	0.334686	0.579725
GP2_IgG	0.548888	0.68418	0.629937	0.731245	0.553386	0.679795	0.623899	0.728031	0.54984	0.682961	0.629335	0.729899	0.6284	0.598752	0.533585	0.654932	0.551417	0.681224	0.626455	0.72948	0.600477	0.621818	0.56176	0.675878	0.698909	0.518179	0.441896	0.586498	0.548777	0.684325	0.629129	0.7321
GP3_IgG	0.418518	0.832091	0.798267	0.859885	0.417137	0.832812	0.799219	0.85938	0.417156	0.833307	0.799605	0.86039	0.497038	0.772418	0.733515	0.804333	0.417743	0.832665	0.798137	0.859448	0.461546	0.797943	0.762915	0.827646	0.465219	0.792687	0.755796	0.821436	0.417895	0.832444	0.799012	0.859723
GP4_IgG	0.509674	0.745373	0.669367	0.790798	0.509497	0.745638	0.667554	0.79118	0.509459	0.745702	0.673178	0.79143	0.564318	0.701568	0.643088	0.746269	0.511736	0.743373	0.66617	0.790614	0.537031	0.718602	0.654451	0.762508	0.547603	0.707984	0.629785	0.757723	0.510757	0.74432	0.66886	0.791974
GP5_IgG	0.53246	0.704493	0.650614	0.751458	0.532114	0.704757	0.650884	0.750766	0.534487	0.701624	0.647003	0.749213	0.611353	0.609907	0.540341	0.668352	0.534148	0.702182	0.646588	0.748656	0.569535	0.661552	0.60098	0.712133	0.596118	0.634553	0.566091	0.690031	0.532193	0.704422	0.650296	0.751172
GP6_IgG	0.738672	0.45468	0.381445	0.522911	0.745035	0.449184	0.378102	0.514484	0.736983	0.456273	0.38308	0.524769	0.793199	0.385815	0.313461	0.459913	0.737063	0.456744	0.383956	0.52461	0.77597	0.396992	0.322205	0.470404	0.837857	0.322576	0.239989	0.403555	0.738616	0.454966	0.382287	0.522082
GP7_IgG	0.609403	0.626939	0.540031	0.682582	0.608868	0.627706	0.543042	0.684205	0.606459	0.630346	0.543397	0.686549	0.689864	0.528623	0.458272	0.589931	0.607042	0.629777	0.544117	0.686516	0.655979	0.568241	0.501138	0.627438	0.716029	0.488061	0.39509	0.559289	0.607577	0.62917	0.542737	0.685127
GP8_IgG	0.603424	0.647072	0.529141	0.713915	0.605001	0.645418	0.520846	0.710717	0.603125	0.64686	0.527427	0.712338	0.638926	0.608863	0.518103	0.670455	0.603905	0.646497	0.530805	0.713207	0.6103	0.640145	0.544925	0.698844	0.615247	0.63224	0.546353	0.68851	0.603619	0.646801	0.531345	0.712525
GP9_IgG	0.616952	0.580657	0.509319	0.639925	0.617638	0.579927	0.510211	0.638644	0.615042	0.582287	0.510491	0.640295	0.733472	0.405835	0.325212	0.483888	0.616209	0.581357	0.511644	0.639127	0.656714	0.523585	0.44957	0.592099	0.756894	0.390693	0.281395	0.478817	0.616818	0.58061	0.510004	0.639913
GP10_IgG	0.512079	0.731666	0.65442	0.782265	0.510788	0.733016	0.657755	0.781926	0.511383	0.732364	0.656346	0.781297	0.580217	0.663533	0.592264	0.715293	0.510418	0.733325	0.659559	0.781571	0.543096	0.698332	0.612759	0.747325	0.555983	0.696205	0.639767	0.743105	0.510894	0.732841	0.656623	0.781697
GP11_IgG	0.449761	0.775553	0.729816	0.811962	0.451171	0.774549	0.729759	0.810198	0.449373	0.775763	0.729963	0.811183	0.506048	0.718997	0.663354	0.765489	0.450885	0.774479	0.728527	0.810196	0.485642	0.73786	0.690367	0.777488	0.501743	0.722733	0.669045	0.769969	0.449454	0.776065	0.731008	0.811966
GP12_IgG	0.594996	0.656922	0.592638	0.70647	0.595085	0.656671	0.589412	0.707114	0.591494	0.661551	0.597945	0.711407	0.715378	0.508381	0.410946	0.575633	0.595157	0.656782	0.591988	0.708281	0.655613	0.583942	0.5158	0.640942	0.685678	0.560831	0.488504	0.623914	0.594827	0.657096	0.594241	0.707784
GP13_IgG	0.666058	0.554649	0.474987	0.617094	0.667273	0.553539	0.474459	0.615111	0.66187	0.559732	0.481539	0.622562	0.776109	0.400776	0.325908	0.471852	0.664201	0.556945	0.477935	0.618677	0.708819	0.495798	0.421542	0.560766	0.793151	0.399544	0.325885	0.467415	0.666615	0.553976	0.476931	0.616282
GP14_IgG	0.847583	0.251564	0.182904	0.32296	0.850783	0.246866	0.178047	0.317334	0.844292	0.255236	0.184606	0.323151	0.859304	0.23153	0.160894	0.306586	0.845893	0.253562	0.183169	0.324619	0.867153	0.216599	0.146247	0.28885	0.911035	0.179792	0.104915	0.257817	0.847648	0.251373	0.181357	0.320771
GP15_IgG	0.489025	0.743555	0.678573	0.785525	0.487845	0.744961	0.684865	0.785841	0.487186	0.745147	0.683571	0.785778	0.539559	0.695998	0.639894	0.742642	0.488364	0.744129	0.684604	0.786842	0.518559	0.711534	0.659843	0.757375	0.543308	0.685821	0.620674	0.736632	0.48856	0.744037	0.6792	0.78555
GP16_IgG	0.786521	0.301804	0.230449	0.372934	0.786311	0.30334	0.232147	0.37738	0.785354	0.300238	0.228904	0.372543	0.828631	0.214566	0.140825	0.290581	0.785956	0.301414	0.228189	0.374193	0.81794	0.250382	0.179204	0.324756	0.86782	0.160981	0.101255	0.226551	0.786719	0.301641	0.229658	0.375201
GP17_IgG	1.01159	0.0998021	0.0479865	0.16416	1.01238	0.0974639	0.0461272	0.161823	1.00024	0.115839	0.0591604	0.182937	1.00296	0.115903	0.0617358	0.180861	1.00373	0.110311	0.0561282	0.177124	1.00379	0.111036	0.0586138	0.172935	1.05318	0.0684636	0.0291538	0.125203	1.01045	0.100302	0.0469127	0.165672
GP18_IgG	0.998464	0.0407292	0.0119859	0.0847142	1.0047	0.034907	0.00852978	0.0767494	0.990085	0.0476067	0.0165851	0.0942665	0.990014	0.0480567	0.015344	0.095603	0.995616	0.0412499	0.0117152	0.0875881	1.00037	0.0277691	0.00523534	0.0670724	1.02113	0.0282542	0.00560387	0.0702938	0.999915	0.0384902	0.0112557	0.0832173
GP19_IgG	0.968778	0.0505457	0.0177914	0.104653	0.967219	0.0527003	0.0190506	0.104606	0.962982	0.052423	0.0179391	0.106458	0.968629	0.0409031	0.0124901	0.0884678	0.968477	0.0504934	0.0173814	0.101766	0.966597	0.0450339	0.0146573	0.0909974	1.09934	0.000792412	2.71843e-08	0.00789879	0.969231	0.0497984	0.0166315	0.102166
GP20_IgG	0.58369	0.616243	0.538826	0.673822	0.585403	0.615204	0.537997	0.674339	0.584662	0.613897	0.533994	0.673275	0.653364	0.542143	0.460042	0.606316	0.584147	0.615198	0.536374	0.674814	0.609259	0.580033	0.499407	0.642665	0.694312	0.476087	0.39141	0.548285	0.583696	0.616298	0.538362	0.673839
GP21_IgG	0.78888	0.294814	0.215508	0.369004	0.788769	0.295207	0.213774	0.370725	0.790196	0.291373	0.209787	0.365919	0.831308	0.215543	0.141281	0.289472	0.789449	0.293214	0.215984	0.368548	0.825272	0.229668	0.155424	0.306654	0.888749	0.158408	0.0895602	0.2269	0.789427	0.294042	0.215919	0.369421

### Sheet: ST2-c
Supplementary Table 2c. Hyperparameters of models
Models: Huber - Huber Regression, TheilSen - TheilSen estimator, Linear - L1, L2 Regularized Linear Regression (Elastic Net), RF - Random Forrest regression, Boost_reg - Boosted linear regression with regularization, Boost_tree - Boosted decision tree, tabnet - TabNet model, OLS - ordinary least squears
Metrics: mean_rmse - root mean squear error, mean rsq - mean square of Pearson's correlation coeficient, mean_objective - mean(-rsq + 0.1*rmse)
iGP	method	hyperparameters	mean_rsq	mean_rmse	mean_objective
1	Huber	{'alpha': 0.001584893192461114, 'epsilon': 1.0}	0.554	0.663	-0.488
1	TheilSen	{'max_subpopulation': 100000, 'n_subsamples': 200}	0.549	0.667	-0.482
1	Linear	{'alpha': 0.001671519916928493, 'l1_ratio': 1.0}	0.551	0.665	-0.485
1	RF	{'max_depth': 30, 'max_features': 0.7, 'min_samples_leaf': 1, 'min_samples_split': 5, 'n_estimators': 230}	0.492	0.712	-0.421
1	Boost_reg	{'booster': 'gblinear', 'n_estimators': 385, 'max_depth': 2, 'learning_rate': 0.29592648450332326, 'subsample': 0.5855886145119875, 'colsample_bytree': 0.8909207595867428, 'gamma': 0.4733098664406634, 'min_child_weight': 6}	0.666	0.55	-0.483
1	Boost_tree	{'booster': 'dart', 'n_estimators': 348, 'max_depth': 7, 'learning_rate': 0.014215653145374903, 'subsample': 0.5342586443321174, 'colsample_bytree': 0.9558896606686004, 'gamma': 2.026649740015765, 'min_child_weight': 10}	0.698	0.511	-0.441
1	tabnet	{'n_d': 42, 'n_a': 42, 'n_steps': 6, 'gamma': 1.0950379051765455, 'n_independent': 5, 'n_shared': 4, 'lambda_sparse': 0.0007842857216998636, 'learning_rate': 0.007763325137405007, 'mask_type': 'entmax', 'batch_size': 256, 'virtual_batch_size': 128, 'max_epochs': 200, 'patience': 20, 'scheduler_patience': 10}	0.36	0.828	-0.277
2	Huber	{'alpha': 1.0, 'epsilon': 3.0}	0.654	0.592	-0.595
2	TheilSen	{'max_subpopulation': 50000, 'n_subsamples': None}	0.655	0.591	-0.596
2	Linear	{'alpha': 0.0013275825360648732, 'l1_ratio': 1.0}	0.656	0.59	-0.597
2	RF	{'max_depth': 20, 'max_features': 0.5, 'min_samples_leaf': 2, 'min_samples_split': 9, 'n_estimators': 509}	0.56	0.682	-0.492
2	Boost_reg	{'booster': 'gblinear', 'n_estimators': 195, 'max_depth': 3, 'learning_rate': 0.29779854713236176, 'subsample': 0.5634536366801358, 'colsample_bytree': 0.891438889763678, 'gamma': 4.932798032876038, 'min_child_weight': 6}	0.591	0.655	-0.596
2	Boost_tree	{'booster': 'gbtree', 'n_estimators': 489, 'max_depth': 2, 'learning_rate': 0.06304692218620571, 'subsample': 0.5304190330762708, 'colsample_bytree': 0.5492195844235619, 'gamma': 1.0874516112293124, 'min_child_weight': 8}	0.632	0.605	-0.542
2	tabnet	{'n_d': 60, 'n_a': 39, 'n_steps': 6, 'gamma': 1.0008917577868288, 'n_independent': 2, 'n_shared': 5, 'lambda_sparse': 0.0003330767788422861, 'learning_rate': 0.00791808804370355, 'mask_type': 'entmax', 'batch_size': 256, 'virtual_batch_size': 128, 'max_epochs': 200, 'patience': 20, 'scheduler_patience': 10}	0.518	0.699	-0.448
3	Huber	{'alpha': 0.8317637711026709, 'epsilon': 2.64}	0.844	0.394	-0.805
3	TheilSen	{'max_subpopulation': 10000, 'n_subsamples': 200}	0.844	0.394	-0.805
3	Linear	{'alpha': 0.0004171672005980984, 'l1_ratio': 1.0}	0.844	0.394	-0.805
3	RF	{'max_depth': 25, 'max_features': 0.7, 'min_samples_leaf': 3, 'min_samples_split': 3, 'n_estimators': 382}	0.801	0.452	-0.756
3	Boost_reg	{'booster': 'gblinear', 'n_estimators': 468, 'max_depth': 8, 'learning_rate': 0.29462048617211395, 'subsample': 0.7519057395356251, 'colsample_bytree': 0.8629543757291601, 'gamma': 1.588665350679372, 'min_child_weight': 2}	0.394	0.844	-0.805
3	Boost_tree	{'booster': 'dart', 'n_estimators': 487, 'max_depth': 4, 'learning_rate': 0.022514713167335665, 'subsample': 0.5659567353839875, 'colsample_bytree': 0.9954975691177707, 'gamma': 0.38863501380329973, 'min_child_weight': 4}	0.419	0.825	-0.783
3	tabnet	{'n_d': 11, 'n_a': 12, 'n_steps': 6, 'gamma': 1.026138026189495, 'n_independent': 4, 'n_shared': 4, 'lambda_sparse': 0.0003365457049828052, 'learning_rate': 0.00841944016327818, 'mask_type': 'entmax', 'batch_size': 256, 'virtual_batch_size': 128, 'max_epochs': 200, 'patience': 20, 'scheduler_patience': 10}	0.793	0.465	-0.746
4	Huber	{'alpha': 1.0, 'epsilon': 1.32}	0.78	0.468	-0.733
4	TheilSen	{'max_subpopulation': 100000, 'n_subsamples': 50}	0.78	0.468	-0.734
4	Linear	{'alpha': 0.002905571826677683, 'l1_ratio': 1.0}	0.781	0.467	-0.734
4	RF	{'max_depth': 25, 'max_features': 0.5, 'min_samples_leaf': 1, 'min_samples_split': 9, 'n_estimators': 394}	0.721	0.536	-0.668
4	Boost_reg	{'booster': 'gblinear', 'n_estimators': 177, 'max_depth': 6, 'learning_rate': 0.27397722431882493, 'subsample': 0.6370211237227416, 'colsample_bytree': 0.593737630932107, 'gamma': 4.904197331804883, 'min_child_weight': 7}	0.468	0.78	-0.733
4	Boost_tree	{'booster': 'dart', 'n_estimators': 454, 'max_depth': 3, 'learning_rate': 0.04965496805572434, 'subsample': 0.5066093738546867, 'colsample_bytree': 0.7784558162208375, 'gamma': 1.2305345591920502, 'min_child_weight': 2}	0.504	0.746	-0.695
4	tabnet	{'n_d': 35, 'n_a': 46, 'n_steps': 7, 'gamma': 1.0036919456087148, 'n_independent': 5, 'n_shared': 5, 'lambda_sparse': 1.8700088306819112e-06, 'learning_rate': 0.003974394827431745, 'mask_type': 'entmax', 'batch_size': 256, 'virtual_batch_size': 128, 'max_epochs': 200, 'patience': 20, 'scheduler_patience': 10}	0.708	0.548	-0.653
5	Huber	{'alpha': 1.0, 'epsilon': 1.76}	0.696	0.557	-0.64
5	TheilSen	{'max_subpopulation': 10000, 'n_subsamples': 200}	0.696	0.556	-0.64
5	Linear	{'alpha': 0.002216526032915601, 'l1_ratio': 1.0}	0.697	0.555	-0.641
5	RF	{'max_depth': None, 'max_features': None, 'min_samples_leaf': 4, 'min_samples_split': 8, 'n_estimators': 520}	0.615	0.629	-0.552
5	Boost_reg	{'booster': 'gblinear', 'n_estimators': 255, 'max_depth': 2, 'learning_rate': 0.216231996989464, 'subsample': 0.9932913808850388, 'colsample_bytree': 0.5961503863156487, 'gamma': 1.5469106215960422, 'min_child_weight': 4}	0.556	0.696	-0.64
5	Boost_tree	{'booster': 'dart', 'n_estimators': 248, 'max_depth': 3, 'learning_rate': 0.04899956110173964, 'subsample': 0.5371899101907774, 'colsample_bytree': 0.9468309293531104, 'gamma': 0.25536384918442434, 'min_child_weight': 9}	0.59	0.658	-0.599
5	tabnet	{'n_d': 11, 'n_a': 49, 'n_steps': 9, 'gamma': 1.049500207974797, 'n_independent': 3, 'n_shared': 5, 'lambda_sparse': 1.5387075949376505e-05, 'learning_rate': 0.007661452734829534, 'mask_type': 'entmax', 'batch_size': 256, 'virtual_batch_size': 128, 'max_epochs': 200, 'patience': 20, 'scheduler_patience': 10}	0.635	0.596	-0.575
6	Huber	{'alpha': 1.0, 'epsilon': 2.04}	0.476	0.724	-0.404
6	TheilSen	{'max_subpopulation': 50000, 'n_subsamples': None}	0.477	0.724	-0.404
6	Linear	{'alpha': 0.0023751325086209395, 'l1_ratio': 0.1}	0.476	0.724	-0.404
6	RF	{'max_depth': 20, 'max_features': None, 'min_samples_leaf': 4, 'min_samples_split': 11, 'n_estimators': 426}	0.37	0.805	-0.29
6	Boost_reg	{'booster': 'gblinear', 'n_estimators': 367, 'max_depth': 6, 'learning_rate': 0.2557393437408869, 'subsample': 0.7098793045687269, 'colsample_bytree': 0.7979149475908928, 'gamma': 4.81898188171668, 'min_child_weight': 10}	0.724	0.476	-0.404
6	Boost_tree	{'booster': 'gbtree', 'n_estimators': 447, 'max_depth': 7, 'learning_rate': 0.02506824213472158, 'subsample': 0.5296616703650475, 'colsample_bytree': 0.9956887416944217, 'gamma': 0.1701847635284987, 'min_child_weight': 10}	0.763	0.42	-0.343
6	tabnet	{'n_d': 37, 'n_a': 49, 'n_steps': 5, 'gamma': 1.0005995279288025, 'n_independent': 4, 'n_shared': 4, 'lambda_sparse': 8.54743696744732e-06, 'learning_rate': 0.005264135915632843, 'mask_type': 'entmax', 'batch_size': 256, 'virtual_batch_size': 128, 'max_epochs': 200, 'patience': 20, 'scheduler_patience': 10}	0.323	0.838	-0.239
7	Huber	{'alpha': 1.0, 'epsilon': 1.88}	0.648	0.596	-0.588
7	TheilSen	{'max_subpopulation': 100000, 'n_subsamples': 200}	0.646	0.597	-0.587
7	Linear	{'alpha': 0.002216526032915601, 'l1_ratio': 0.0}	0.647	0.596	-0.588
7	RF	{'max_depth': 20, 'max_features': None, 'min_samples_leaf': 2, 'min_samples_split': 9, 'n_estimators': 593}	0.547	0.682	-0.479
7	Boost_reg	{'booster': 'gblinear', 'n_estimators': 494, 'max_depth': 5, 'learning_rate': 0.2923998590740021, 'subsample': 0.6104107890573792, 'colsample_bytree': 0.5889024287257775, 'gamma': 2.237471953652255, 'min_child_weight': 3}	0.597	0.647	-0.587
7	Boost_tree	{'booster': 'dart', 'n_estimators': 414, 'max_depth': 4, 'learning_rate': 0.03364377226843647, 'subsample': 0.5591057723173464, 'colsample_bytree': 0.9756157520290927, 'gamma': 0.6834072263376195, 'min_child_weight': 7}	0.631	0.605	-0.542
7	tabnet	{'n_d': 55, 'n_a': 48, 'n_steps': 6, 'gamma': 1.0774828084923578, 'n_independent': 4, 'n_shared': 2, 'lambda_sparse': 3.2611352129375534e-05, 'learning_rate': 0.009345806909969587, 'mask_type': 'entmax', 'batch_size': 256, 'virtual_batch_size': 128, 'max_epochs': 200, 'patience': 20, 'scheduler_patience': 10}	0.488	0.716	-0.416
8	Huber	{'alpha': 0.9120108393559097, 'epsilon': 2.88}	0.739	0.51	-0.688
8	TheilSen	{'max_subpopulation': 10000, 'n_subsamples': 200}	0.739	0.51	-0.688
8	Linear	{'alpha': 0.004659444757396036, 'l1_ratio': 0.1}	0.739	0.509	-0.688
8	RF	{'max_depth': 15, 'max_features': None, 'min_samples_leaf': 1, 'min_samples_split': 5, 'n_estimators': 281}	0.684	0.571	-0.627
8	Boost_reg	{'booster': 'gblinear', 'n_estimators': 478, 'max_depth': 8, 'learning_rate': 0.11530783183351123, 'subsample': 0.6666193043188016, 'colsample_bytree': 0.7337416442069443, 'gamma': 3.808814908731833, 'min_child_weight': 3}	0.509	0.739	-0.688
8	Boost_tree	{'booster': 'dart', 'n_estimators': 407, 'max_depth': 4, 'learning_rate': 0.024523641936983958, 'subsample': 0.5444769206308957, 'colsample_bytree': 0.718876795358576, 'gamma': 0.061906906770270886, 'min_child_weight': 3}	0.54	0.712	-0.658
8	tabnet	{'n_d': 17, 'n_a': 62, 'n_steps': 7, 'gamma': 1.022377742879006, 'n_independent': 5, 'n_shared': 5, 'lambda_sparse': 0.0003709931628301943, 'learning_rate': 0.00717912004311343, 'mask_type': 'entmax', 'batch_size': 256, 'virtual_batch_size': 128, 'max_epochs': 200, 'patience': 20, 'scheduler_patience': 10}	0.632	0.615	-0.571
9	Huber	{'alpha': 1.0, 'epsilon': 1.6400000000000001}	0.658	0.596	-0.599
9	TheilSen	{'max_subpopulation': 100000, 'n_subsamples': 100}	0.657	0.597	-0.598
9	Linear	{'alpha': 0.001156196141659132, 'l1_ratio': 0.8}	0.658	0.597	-0.599
9	RF	{'max_depth': 25, 'max_features': None, 'min_samples_leaf': 1, 'min_samples_split': 5, 'n_estimators': 440}	0.484	0.744	-0.409
9	Boost_reg	{'booster': 'gblinear', 'n_estimators': 494, 'max_depth': 7, 'learning_rate': 0.29893024462085893, 'subsample': 0.759976567968987, 'colsample_bytree': 0.7687527229601616, 'gamma': 2.193529925437741, 'min_child_weight': 5}	0.597	0.658	-0.598
9	Boost_tree	{'booster': 'gbtree', 'n_estimators': 464, 'max_depth': 2, 'learning_rate': 0.08185379096781845, 'subsample': 0.7658739417645269, 'colsample_bytree': 0.8702818241150614, 'gamma': 0.41567190784222696, 'min_child_weight': 2}	0.64	0.604	-0.54
9	tabnet	{'n_d': 42, 'n_a': 38, 'n_steps': 3, 'gamma': 1.0379597616030356, 'n_independent': 5, 'n_shared': 5, 'lambda_sparse': 8.781494455851999e-05, 'learning_rate': 0.004326827795903159, 'mask_type': 'entmax', 'batch_size': 256, 'virtual_batch_size': 128, 'max_epochs': 200, 'patience': 20, 'scheduler_patience': 10}	0.391	0.757	-0.315
10	Huber	{'alpha': 1.0, 'epsilon': 1.6800000000000002}	0.746	0.507	-0.696
10	TheilSen	{'max_subpopulation': 100000, 'n_subsamples': 150}	0.746	0.507	-0.695
10	Linear	{'alpha': 0.0018864175098070358, 'l1_ratio': 1.0}	0.746	0.507	-0.696
10	RF	{'max_depth': 25, 'max_features': 0.5, 'min_samples_leaf': 1, 'min_samples_split': 6, 'n_estimators': 461}	0.644	0.61	-0.583
10	Boost_reg	{'booster': 'gblinear', 'n_estimators': 306, 'max_depth': 3, 'learning_rate': 0.2759765115104187, 'subsample': 0.809961766795396, 'colsample_bytree': 0.56303186763613, 'gamma': 4.79295692064087, 'min_child_weight': 3}	0.507	0.746	-0.695
10	Boost_tree	{'booster': 'gbtree', 'n_estimators': 489, 'max_depth': 3, 'learning_rate': 0.07020355406205538, 'subsample': 0.5584868651821533, 'colsample_bytree': 0.7568964060692559, 'gamma': 0.5600805902121578, 'min_child_weight': 6}	0.545	0.708	-0.653
10	tabnet	{'n_d': 15, 'n_a': 64, 'n_steps': 5, 'gamma': 1.0003251918204619, 'n_independent': 5, 'n_shared': 3, 'lambda_sparse': 5.312172717590851e-06, 'learning_rate': 0.009092820332917155, 'mask_type': 'entmax', 'batch_size': 256, 'virtual_batch_size': 256, 'max_epochs': 200, 'patience': 20, 'scheduler_patience': 10}	0.696	0.556	-0.641
11	Huber	{'alpha': 1.0, 'epsilon': 1.88}	0.779	0.474	-0.732
11	TheilSen	{'max_subpopulation': 10000, 'n_subsamples': 150}	0.779	0.474	-0.732
11	Linear	{'alpha': 0.0013429629518786784, 'l1_ratio': 1.0}	0.78	0.474	-0.733
11	RF	{'max_depth': 15, 'max_features': 0.7, 'min_samples_leaf': 1, 'min_samples_split': 13, 'n_estimators': 580}	0.726	0.535	-0.672
11	Boost_reg	{'booster': 'gblinear', 'n_estimators': 234, 'max_depth': 2, 'learning_rate': 0.2878008276276387, 'subsample': 0.6914347258882315, 'colsample_bytree': 0.6467540760181465, 'gamma': 0.5187157241344686, 'min_child_weight': 3}	0.474	0.779	-0.732
11	Boost_tree	{'booster': 'dart', 'n_estimators': 448, 'max_depth': 2, 'learning_rate': 0.05956362471484641, 'subsample': 0.5257058510107624, 'colsample_bytree': 0.9360214470269861, 'gamma': 0.08926709470410457, 'min_child_weight': 7}	0.497	0.758	-0.708
11	tabnet	{'n_d': 12, 'n_a': 18, 'n_steps': 10, 'gamma': 1.0552686206685855, 'n_independent': 4, 'n_shared': 5, 'lambda_sparse': 0.0002674585398783252, 'learning_rate': 0.007981608731759647, 'mask_type': 'entmax', 'batch_size': 256, 'virtual_batch_size': 128, 'max_epochs': 200, 'patience': 20, 'scheduler_patience': 10}	0.723	0.502	-0.673
12	Huber	{'alpha': 1.0, 'epsilon': 2.84}	0.686	0.559	-0.63
12	TheilSen	{'max_subpopulation': 10000, 'n_subsamples': 200}	0.685	0.559	-0.63
12	Linear	{'alpha': 0.001624072088769101, 'l1_ratio': 1.0}	0.686	0.558	-0.631
12	RF	{'max_depth': 20, 'max_features': 0.5, 'min_samples_leaf': 2, 'min_samples_split': 3, 'n_estimators': 360}	0.598	0.645	-0.533
12	Boost_reg	{'booster': 'gblinear', 'n_estimators': 300, 'max_depth': 8, 'learning_rate': 0.2964408833072812, 'subsample': 0.7122484643939548, 'colsample_bytree': 0.9948850870087315, 'gamma': 3.3368411796507056, 'min_child_weight': 5}	0.559	0.686	-0.63
12	Boost_tree	{'booster': 'dart', 'n_estimators': 394, 'max_depth': 2, 'learning_rate': 0.07319297301053057, 'subsample': 0.9910683397328626, 'colsample_bytree': 0.5225832806705274, 'gamma': 0.2384784321817326, 'min_child_weight': 5}	0.598	0.642	-0.582
12	tabnet	{'n_d': 56, 'n_a': 34, 'n_steps': 5, 'gamma': 1.0320768749286744, 'n_independent': 5, 'n_shared': 5, 'lambda_sparse': 7.435466372685902e-05, 'learning_rate': 0.004966288440059875, 'mask_type': 'entmax', 'batch_size': 256, 'virtual_batch_size': 256, 'max_epochs': 200, 'patience': 20, 'scheduler_patience': 10}	0.561	0.686	-0.492
13	Huber	{'alpha': 1.0, 'epsilon': 3.0}	0.556	0.67	-0.489
13	TheilSen	{'max_subpopulation': 10000, 'n_subsamples': 200}	0.553	0.672	-0.486
13	Linear	{'alpha': 0.0013663683193279532, 'l1_ratio': 1.0}	0.556	0.669	-0.489
13	RF	{'max_depth': 25, 'max_features': 0.7, 'min_samples_leaf': 3, 'min_samples_split': 5, 'n_estimators': 564}	0.421	0.768	-0.345
13	Boost_reg	{'booster': 'gblinear', 'n_estimators': 366, 'max_depth': 7, 'learning_rate': 0.286593908813625, 'subsample': 0.5492609429259991, 'colsample_bytree': 0.6572155570542016, 'gamma': 2.13073830013523, 'min_child_weight': 2}	0.67	0.556	-0.489
13	Boost_tree	{'booster': 'dart', 'n_estimators': 482, 'max_depth': 2, 'learning_rate': 0.0824611561056432, 'subsample': 0.6593282691743587, 'colsample_bytree': 0.7882378999210339, 'gamma': 1.2322459498392635, 'min_child_weight': 4}	0.714	0.493	-0.422
13	tabnet	{'n_d': 36, 'n_a': 52, 'n_steps': 7, 'gamma': 1.0242070156528404, 'n_independent': 3, 'n_shared': 3, 'lambda_sparse': 1.2149169774842903e-06, 'learning_rate': 0.009078828115577755, 'mask_type': 'entmax', 'batch_size': 256, 'virtual_batch_size': 256, 'max_epochs': 200, 'patience': 20, 'scheduler_patience': 10}	0.4	0.793	-0.32
14	Huber	{'alpha': 1.0, 'epsilon': 2.2800000000000002}	0.278	0.858	-0.192
14	TheilSen	{'max_subpopulation': 10000, 'n_subsamples': 200}	0.276	0.859	-0.19
14	Linear	{'alpha': 0.007824322150947628, 'l1_ratio': 0.1}	0.278	0.856	-0.192
14	RF	{'max_depth': None, 'max_features': 0.5, 'min_samples_leaf': 4, 'min_samples_split': 12, 'n_estimators': 258}	0.216	0.894	-0.127
14	Boost_reg	{'booster': 'gblinear', 'n_estimators': 300, 'max_depth': 8, 'learning_rate': 0.23001182187658964, 'subsample': 0.9052388314565454, 'colsample_bytree': 0.985500099097536, 'gamma': 1.3134783119529287, 'min_child_weight': 2}	0.857	0.278	-0.192
14	Boost_tree	{'booster': 'dart', 'n_estimators': 355, 'max_depth': 5, 'learning_rate': 0.01994950001248577, 'subsample': 0.7705287953457306, 'colsample_bytree': 0.9874342933920024, 'gamma': 0.3597824005728081, 'min_child_weight': 10}	0.874	0.246	-0.159
14	tabnet	{'n_d': 26, 'n_a': 53, 'n_steps': 10, 'gamma': 1.0016357170014751, 'n_independent': 5, 'n_shared': 4, 'lambda_sparse': 1.5226240223990096e-06, 'learning_rate': 0.009949375431978399, 'mask_type': 'entmax', 'batch_size': 256, 'virtual_batch_size': 128, 'max_epochs': 200, 'patience': 20, 'scheduler_patience': 10}	0.18	0.911	-0.089
15	Huber	{'alpha': 1.0, 'epsilon': 2.2800000000000002}	0.774	0.479	-0.726
15	TheilSen	{'max_subpopulation': 10000, 'n_subsamples': 200}	0.774	0.479	-0.726
15	Linear	{'alpha': 0.008932550656050581, 'l1_ratio': 0.05}	0.774	0.478	-0.727
15	RF	{'max_depth': 20, 'max_features': 0.5, 'min_samples_leaf': 1, 'min_samples_split': 3, 'n_estimators': 419}	0.716	0.549	-0.661
15	Boost_reg	{'booster': 'gblinear', 'n_estimators': 117, 'max_depth': 6, 'learning_rate': 0.2951553025942507, 'subsample': 0.8736382433492484, 'colsample_bytree': 0.726333502672256, 'gamma': 4.853661207584779, 'min_child_weight': 5}	0.478	0.774	-0.727
15	Boost_tree	{'booster': 'gbtree', 'n_estimators': 485, 'max_depth': 3, 'learning_rate': 0.04604775446009441, 'subsample': 0.5344151414256977, 'colsample_bytree': 0.5188513826897166, 'gamma': 0.17350017140709603, 'min_child_weight': 8}	0.507	0.746	-0.695
15	tabnet	{'n_d': 58, 'n_a': 10, 'n_steps': 5, 'gamma': 1.048468271365779, 'n_independent': 5, 'n_shared': 5, 'lambda_sparse': 0.00011389510605056169, 'learning_rate': 0.006239108898194671, 'mask_type': 'sparsemax', 'batch_size': 256, 'virtual_batch_size': 256, 'max_epochs': 200, 'patience': 20, 'scheduler_patience': 10}	0.686	0.543	-0.631
16	Huber	{'alpha': 1.0, 'epsilon': 3.0}	0.309	0.846	-0.225
16	TheilSen	{'max_subpopulation': 10000, 'n_subsamples': 200}	0.309	0.847	-0.224
16	Linear	{'alpha': 0.0028230941539076787, 'l1_ratio': 1.0}	0.312	0.844	-0.228
16	RF	{'max_depth': 30, 'max_features': 0.7, 'min_samples_leaf': 5, 'min_samples_split': 17, 'n_estimators': 146}	0.218	0.9	-0.128
16	Boost_reg	{'booster': 'gblinear', 'n_estimators': 166, 'max_depth': 3, 'learning_rate': 0.2985693797344846, 'subsample': 0.812337033930314, 'colsample_bytree': 0.6909888763395652, 'gamma': 0.23423465852446257, 'min_child_weight': 4}	0.845	0.31	-0.226
16	Boost_tree	{'booster': 'dart', 'n_estimators': 482, 'max_depth': 2, 'learning_rate': 0.04870046727911694, 'subsample': 0.5508822670666638, 'colsample_bytree': 0.9963486519264807, 'gamma': 0.5111820487141766, 'min_child_weight': 8}	0.881	0.252	-0.164
16	tabnet	{'n_d': 40, 'n_a': 15, 'n_steps': 8, 'gamma': 1.1216096361508832, 'n_independent': 5, 'n_shared': 4, 'lambda_sparse': 2.8058706522719026e-06, 'learning_rate': 0.0077302915066321184, 'mask_type': 'entmax', 'batch_size': 256, 'virtual_batch_size': 128, 'max_epochs': 200, 'patience': 20, 'scheduler_patience': 10}	0.161	0.868	-0.074
17	Huber	{'alpha': 1.0, 'epsilon': 1.88}	0.137	0.916	-0.045
17	TheilSen	{'max_subpopulation': 10000, 'n_subsamples': 200}	0.136	0.917	-0.044
17	Linear	{'alpha': 0.004579630248296407, 'l1_ratio': 1.0}	0.139	0.914	-0.047
17	RF	{'max_depth': None, 'max_features': 'sqrt', 'min_samples_leaf': 7, 'min_samples_split': 16, 'n_estimators': 561}	0.124	0.922	-0.032
17	Boost_reg	{'booster': 'gblinear', 'n_estimators': 116, 'max_depth': 5, 'learning_rate': 0.2805508720292974, 'subsample': 0.7615117877553289, 'colsample_bytree': 0.8275648765396945, 'gamma': 0.08714373468767789, 'min_child_weight': 7}	0.916	0.136	-0.045
17	Boost_tree	{'booster': 'gbtree', 'n_estimators': 450, 'max_depth': 3, 'learning_rate': 0.010669553547919519, 'subsample': 0.5123739966301663, 'colsample_bytree': 0.5477364766181525, 'gamma': 3.6454089821764715, 'min_child_weight': 7}	0.92	0.127	-0.035
17	tabnet	{'n_d': 16, 'n_a': 62, 'n_steps': 9, 'gamma': 1.0933113918971358, 'n_independent': 5, 'n_shared': 3, 'lambda_sparse': 3.292202993615876e-05, 'learning_rate': 0.00626499459242066, 'mask_type': 'entmax', 'batch_size': 256, 'virtual_batch_size': 256, 'max_epochs': 200, 'patience': 20, 'scheduler_patience': 10}	0.068	1.053	0.037
18	Huber	{'alpha': 1.0, 'epsilon': 1.56}	0.056	0.975	0.041
18	TheilSen	{'max_subpopulation': 10000, 'n_subsamples': 50}	0.057	0.976	0.041
18	Linear	{'alpha': 0.007914969116295219, 'l1_ratio': 0.9500000000000001}	0.056	0.97	0.041
18	RF	{'max_depth': 20, 'max_features': 'sqrt', 'min_samples_leaf': 7, 'min_samples_split': 3, 'n_estimators': 153}	0.038	0.978	0.06
18	Boost_reg	{'booster': 'gblinear', 'n_estimators': 70, 'max_depth': 8, 'learning_rate': 0.23768879061567813, 'subsample': 0.9002406198597944, 'colsample_bytree': 0.8938978634046751, 'gamma': 2.639211439189281, 'min_child_weight': 3}	0.973	0.055	0.042
18	Boost_tree	{'booster': 'dart', 'n_estimators': 57, 'max_depth': 2, 'learning_rate': 0.03820837462656199, 'subsample': 0.7162944255232531, 'colsample_bytree': 0.8898805008281448, 'gamma': 3.7651955402881865, 'min_child_weight': 8}	0.979	0.037	0.061
18	tabnet	{'n_d': 22, 'n_a': 60, 'n_steps': 6, 'gamma': 1.0281485516493387, 'n_independent': 4, 'n_shared': 4, 'lambda_sparse': 5.0592946530010156e-06, 'learning_rate': 0.007769674935085154, 'mask_type': 'entmax', 'batch_size': 256, 'virtual_batch_size': 128, 'max_epochs': 200, 'patience': 20, 'scheduler_patience': 10}	0.028	1.021	0.074
19	Huber	{'alpha': 1.0, 'epsilon': 2.2}	0.066	0.973	0.031
19	TheilSen	{'max_subpopulation': 100000, 'n_subsamples': 200}	0.065	0.974	0.032
19	Linear	{'alpha': 0.0969378195134502, 'l1_ratio': 0.05}	0.066	0.97	0.031
19	RF	{'max_depth': 3, 'max_features': None, 'min_samples_leaf': 8, 'min_samples_split': 6, 'n_estimators': 261}	0.063	0.973	0.034
19	Boost_reg	{'booster': 'gblinear', 'n_estimators': 255, 'max_depth': 4, 'learning_rate': 0.2904642768702691, 'subsample': 0.6544902781379728, 'colsample_bytree': 0.8856735566448651, 'gamma': 0.008424693701892028, 'min_child_weight': 7}	0.973	0.066	0.031
19	Boost_tree	{'booster': 'dart', 'n_estimators': 41, 'max_depth': 2, 'learning_rate': 0.08624740587681301, 'subsample': 0.7229795790389965, 'colsample_bytree': 0.9026363112722549, 'gamma': 4.915990833432221, 'min_child_weight': 10}	0.972	0.061	0.036
19	tabnet	{'n_d': 29, 'n_a': 26, 'n_steps': 7, 'gamma': 1.026023142132676, 'n_independent': 4, 'n_shared': 2, 'lambda_sparse': 3.3901317787387993e-06, 'learning_rate': 0.008417648131712724, 'mask_type': 'entmax', 'batch_size': 256, 'virtual_batch_size': 256, 'max_epochs': 200, 'patience': 20, 'scheduler_patience': 10}	0.001	1.099	0.109
20	Huber	{'alpha': 1.0, 'epsilon': 2.96}	0.612	0.632	-0.549
20	TheilSen	{'max_subpopulation': 50000, 'n_subsamples': 50}	0.612	0.632	-0.549
20	Linear	{'alpha': 0.009246619602042106, 'l1_ratio': 0.15000000000000002}	0.613	0.631	-0.55
20	RF	{'max_depth': 25, 'max_features': 'sqrt', 'min_samples_leaf': 2, 'min_samples_split': 15, 'n_estimators': 318}	0.529	0.726	-0.456
20	Boost_reg	{'booster': 'gblinear', 'n_estimators': 151, 'max_depth': 5, 'learning_rate': 0.1763072596148707, 'subsample': 0.7592300156768421, 'colsample_bytree': 0.996430727200544, 'gamma': 1.193574724996581, 'min_child_weight': 1}	0.631	0.613	-0.55
20	Boost_tree	{'booster': 'dart', 'n_estimators': 432, 'max_depth': 3, 'learning_rate': 0.023614987732541875, 'subsample': 0.5010339711219306, 'colsample_bytree': 0.5632459490744782, 'gamma': 0.5313648321166172, 'min_child_weight': 10}	0.662	0.575	-0.509
20	tabnet	{'n_d': 10, 'n_a': 43, 'n_steps': 6, 'gamma': 1.0465902914561664, 'n_independent': 5, 'n_shared': 5, 'lambda_sparse': 6.7497633090577e-06, 'learning_rate': 0.008018880150835173, 'mask_type': 'sparsemax', 'batch_size': 256, 'virtual_batch_size': 128, 'max_epochs': 200, 'patience': 20, 'scheduler_patience': 10}	0.476	0.694	-0.407
21	Huber	{'alpha': 1.0, 'epsilon': 2.6}	0.26	0.874	-0.173
21	TheilSen	{'max_subpopulation': 50000, 'n_subsamples': 150}	0.261	0.873	-0.174
21	Linear	{'alpha': 0.020121104931609193, 'l1_ratio': 0.0}	0.263	0.872	-0.175
21	RF	{'max_depth': None, 'max_features': 0.5, 'min_samples_leaf': 1, 'min_samples_split': 8, 'n_estimators': 225}	0.202	0.908	-0.111
21	Boost_reg	{'booster': 'gblinear', 'n_estimators': 258, 'max_depth': 4, 'learning_rate': 0.08912527212947015, 'subsample': 0.894053620203546, 'colsample_bytree': 0.8654445623299436, 'gamma': 2.0226016701364693, 'min_child_weight': 7}	0.872	0.263	-0.176
21	Boost_tree	{'booster': 'gbtree', 'n_estimators': 351, 'max_depth': 2, 'learning_rate': 0.04529639991007353, 'subsample': 0.701680615452853, 'colsample_bytree': 0.5702944447833251, 'gamma': 0.7271745683154255, 'min_child_weight': 8}	0.896	0.224	-0.135
21	tabnet	{'n_d': 28, 'n_a': 46, 'n_steps': 7, 'gamma': 1.0242092979749904, 'n_independent': 4, 'n_shared': 2, 'lambda_sparse': 5.143993672380906e-06, 'learning_rate': 0.009059658519067515, 'mask_type': 'entmax', 'batch_size': 256, 'virtual_batch_size': 128, 'max_epochs': 200, 'patience': 20, 'scheduler_patience': 10}	0.158	0.889	-0.07

### Sheet: ST2-d
Supplementary Table 2d. Performance (R²) of best linear and best overall models on hold-out (TwinsUK) and test (CEDAR) cohorts.
Models: Huber - Huber Regression, TheilSen - TheilSen estimator, Linear - L1, L2 Regularized Linear Regression (Elastic Net), RF - Random Forrest regression, Boost_reg - Boosted linear regression with regularization, Boost_tree - Boosted decision tree, tabnet - TabNet model, OLS - ordinary least squears
rsq - the square of Pearson's correlation coeficient
iGP	Hold-out TwinsUK				Test CEDAR
	linear models		overall models		linear models
	model	rsq	model	rsq	model	rsq
GP1_IgG	Linear	0.509808	Linear	0.509808	Linear	0.558815
GP2_IgG	OLS	0.684325	OLS	0.684325	OLS	0.686096
GP3_IgG	Linear	0.833307	Linear	0.833307	Linear	0.866304
GP4_IgG	Linear	0.745702	Linear	0.745702	Linear	0.822585
GP5_IgG	TheilSen	0.704757	TheilSen	0.704757	TheilSen	0.720814
GP6_IgG	Linear	0.456273	Boost_reg	0.456744	Linear	0.587261
GP7_IgG	Linear	0.630346	Linear	0.630346	Linear	0.726904
GP8_IgG	Huber	0.647072	Huber	0.647072	Huber	0.721898
GP9_IgG	Linear	0.582287	Linear	0.582287	Linear	0.777292
GP10_IgG	TheilSen	0.733016	Boost_reg	0.733325	TheilSen	0.810125
GP11_IgG	OLS	0.776065	OLS	0.776065	OLS	0.790197
GP12_IgG	Linear	0.661551	Linear	0.661551	Linear	0.768154
GP13_IgG	Linear	0.559732	Linear	0.559732	Linear	0.6112
GP14_IgG	Linear	0.255236	Linear	0.255236	Linear	0.576706
GP15_IgG	Linear	0.745147	Linear	0.745147	Linear	0.790198
GP16_IgG	TheilSen	0.30334	TheilSen	0.30334	TheilSen	0.328699
GP17_IgG	Linear	0.115839	RF	0.115903	Linear	0.0689706
GP18_IgG	Linear	0.0476067	RF	0.0480567	Linear	0.153303
GP19_IgG	TheilSen	0.0527003	TheilSen	0.0527003	TheilSen	0.315569
GP20_IgG	OLS	0.616298	OLS	0.616298	OLS	0.702303
GP21_IgG	TheilSen	0.295207	TheilSen	0.295207	TheilSen	0.258548
