## Supplementary Table 3 for "Reconstructing N-Glycan Profiles of Individual Glycoproteins from the Total Blood Plasma N-Glycome: Implications for Immunoglobulin G N-Glycosylation GWAS"

### Sheet: ST3
Supplementary Data 3. Loci associated with synthetic IgG N-Glycome traits
White color depicts the loci identified and replicated previously
Green color depicts novel loci identified in an analysis
2 novel replicated loci are marked in bold
SNP info														REPLICATION
Lead SNP	Chr	Pos	EA	RA	Gene	Top N-glycosylation trait	beta_disc	SE(beta_disc)	P_disc	N_disc	EAF	All traits associated with the locus	Number of traits	beta_repl	SE(beta_repl)	P_repl	N_repl
rs16830188	1	25298841	C	T	RUNX3	IGP_20	0.898381	0.0539322	2.66465e-62	9708	0.976172	igp_20;igp_8;igp_9;igp_4;igp_15;igp_11;igp_12;igp_3	8
rs6546613	2	26148521	C	T	ASXL2	IGP_9	-0.102416	0.0156747	6.41063e-11	10759	0.297082	igp_9	1
rs11710456	3	186725887	A	G	ST6GAL1	IGP_13	-0.215801	0.0153015	3.62587e-45	10753	0.286605	igp_13;igp_12;igp_11;igp_7;igp_10;igp_20	6
rs2395172	6	32399842	C	T	HLA	IGP_13	-0.139472	0.0157388	7.88359e-19	10764	0.290636	igp_13;igp_7;igp_10	3
rs9385856	6	139625074	C	T	TXLNB	IGP_12	-0.155242	0.0159132	1.74664e-22	8272	0.45551	igp_12;igp_8;igp_20;igp_3;igp_9	5
rs7758383	6	143169723	A	G	HIVEP2	IGP_11	0.118086	0.0139284	2.28903e-17	10759	0.506096	igp_11;igp_12;igp_15;igp_3	4
rs7782210	7	50348745	A	G	IKZF1	IGP_5	0.188338	0.0142253	5.17777e-40	10754	0.609649	igp_5;igp_10;igp_2;igp_7;igp_20	5
rs113745074	7	150942349	C	T	ABCF2	IGP_2	-0.244412	0.0226705	4.22864e-27	10753	0.109409	igp_2;igp_5;igp_4;igp_15;igp_20;igp_10;igp_13	7
rs10813951	9	33128021	A	G	B4GALT1	IGP_15	0.173507	0.0158761	8.39214e-28	10764	0.743539	igp_15;igp_11;igp_3;igp_12;igp_20;igp_4;igp_9	7
rs1815654	14	65855232	C	T	FUT8	IGP_5	0.242855	0.0141859	1.06305e-65	10605	0.414002	igp_5;igp_2;igp_10;igp_8;igp_12	5
rs4075105	14	106000231	A	G	IGH/TMEM121	IGP_13	0.236743	0.0180333	2.27312e-39	8878	0.242071	igp_13;igp_7;igp_9	3
rs12942330	17	37939839	C	T	IKZF3	IGP_5	-0.12313	0.0144693	1.74268e-17	10239	0.530187	igp_5;igp_2;igp_10	3
rs1358071	17	43803189	A	C	CRHR1	IGP_12	-0.142341	0.0163569	3.2567e-18	10764	0.737473	igp_12;igp_8	2
rs72831632	17	45805177	C	T	TBX21	IGP_10	-0.117366	0.0192336	1.0468e-09	10013	0.824946	igp_10	1
rs2659007	17	79217478	A	G	SLC38A10	IGP_12	0.103981	0.0143235	3.88688e-13	10764	0.464442	igp_12;igp_8	2
rs11669860	19	19277296	A	G	MEF2B	IGP_8	-0.114321	0.0143906	1.95482e-15	10737	0.553592	igp_8;igp_12;igp_20	3
rs2618588	20	17832658	C	T	MGME1	IGP_8	-0.103774	0.0144664	7.31379e-13	10739	0.406051	igp_8	1
rs2834847	21	36588180	A	C	RUNX1	IGP_20	-0.149522	0.0166017	2.12951e-19	10763	0.756266	igp_20;igp_8;igp_9;igp_4	4
rs9624334	22	24166256	C	G	SMARCB1	IGP_8	-0.291457	0.0200773	9.49092e-48	10007	0.153066	igp_8;igp_9;igp_20;igp_12;igp_4;igp_7	6
rs5750823	22	39829973	C	T	MGAT3	IGP_8	0.223831	0.0157256	5.66801e-46	10762	0.275247	igp_8;igp_20;igp_9;igp_12	4
rs67411091	1	161593962	A	G	FCRLA	IGP_7	-0.15563	0.0236131	4.37332e-11	9504	0.858276	igp_7;igp_13	2	-0.098131	0.0435488	0.0242366	2572
rs6796	7	6502367	C	T	KDELR2	IGP_12	-0.13745	0.0165859	1.16003e-16	10394	0.27405	igp_12;igp_8	2	-0.0902748	0.0142358	2.27675e-10	6758
rs7918084	10	94429467	C	T	HHEX	IGP_7	-0.0842055	0.0142665	3.58439e-09	10762	0.446632	igp_7	1	-0.0592372	0.0152871	0.000106629	5572
rs6510615	19	1649363	C	T	TCF3	IGP_8	-0.153238	0.0223437	6.97344e-12	7696	0.198567	igp_8;igp_12	2	-0.0589052	0.0366904	0.108391	2572
SNP info	Lead SNP		Leading SNP in the locus
	Chr		GRCh37 chromosome
	Pos		GRCh37 position
	EA		Effective allele
	RA		Reference allele
	Gene		Gene prioritized in previous works or in current work
Discovery	Top N-glycosylation trait		Glycan trait with strongest association with SNP
	beta_disc		Effect size of effective allele
	SE(beta_disc)		Standard error of effect size
	P_disc		P-value of association between SNP and leading glycan trait (two-sided Wald test with one degree of freedom adjusted for multiple tests for univariate type of association)
	Number of traits		Number of glycan traits, genome-wide significantly associated with the locus
	All traits associated with the locus		All glycan traits, genome-wide significantly associated with the locus
	N_disc		Sample size
	EAF		Effective allele frequence
Replication	beta_repl		Effect size of the SNP
	SE(beta_repl)		Standard error of effect size
	P_repl		P-value of association (two-sided Wald test with one degree of freedom adjusted for multiple tests for univariate type of association)
	N_repl		Sample size
