## Supplementary Table 4 for "Reconstructing N-Glycan Profiles of Individual Glycoproteins from the Total Blood Plasma N-Glycome: Implications for Immunoglobulin G N-Glycosylation GWAS"

### Sheet: ST4
Supplementary Data 4. Genomic control inflation factors across GWAS analyses
Total Plasma N-glycosylation GWAS 36 peaks, sourse data, N = 10764		Reconstructed IgG N-glycosylation GWAS 16 peaks, discovery, N = 10764		Real IgG N-glycosylation GWAS 16 peaks, replication, N = 6758
Glycan peak	Lambda GC	Glycan peak	Lambda GC	Glycan peak	Lambda GC
PGP1	1.0294	IGP1	0.924554	IGP1	1.00133
PGP2	1.01608	IGP2	0.92314	IGP2	0.991664
PGP3	1.03039	IGP3	0.849562	IGP3	0.991171
PGP4	1.03741	IGP4	0.722051	IGP4	0.812988
PGP5	1.04633	IGP5	1.05893	IGP5	0.997886
PGP6	1.04924	IGP6	0.980956	IGP6	0.999125
PGP7	1.02815	IGP7	1.07061	IGP7	0.980804
PGP8	1.02626	IGP8	1.10926	IGP8	0.99182
PGP9	1.02869	IGP9	0.881261	IGP9	0.986887
PGP10	1.03037	IGP10	1.01096	IGP10	1.00034
PGP11	1.03226	IGP11	0.761026	IGP11	0.832241
PGP12	1.02058	IGP12	1.0452	IGP12	0.98834
PGP13	1.03377	IGP13	1.14934	IGP13	1.0044
PGP14	1.01216	IGP14	1.07835	IGP14	0.998024
PGP15	1.03774	IGP15	0.726107	IGP15	0.99329
PGP16	1.02801	IGP20	0.85113	IGP20	1.00502
PGP17	1.02987
PGP18	1.02599
PGP19	1.02142
PGP20	1.02718
PGP21	1.03798
PGP22	1.0453
PGP23	1.0338
PGP24	1.03878
PGP25	1.04258
PGP26	1.0326
PGP27	1.04343
PGP28	1.02929
PGP29	1.03546
PGP30	1.03564
PGP31	1.02929
PGP32	1.02701
PGP33	1.0216
PGP34	1.02933
PGP35	1.02879
PGP36	1.0307
