## Supplementary Table 5 for "Reconstructing N-Glycan Profiles of Individual Glycoproteins from the Total Blood Plasma N-Glycome: Implications for Immunoglobulin G N-Glycosylation GWAS"

### Sheet: ST5
Supplementary Data 5. Locus-based associations for real IgG N-glycosylation GWAS, predictad IgG N-glycosylation GWAS and total plasma N‑glycosylation GWAS.
Gene(s)	P with real IgG N-gly 23 peaks (N=11,237)	P with predicted IgG N-glyсome 16 peaks (N=10,764)	P with TPNG 36 peaks (N=10,764)	Type
RUNX3	3.99856e-17	2.66465e-62	1.19589e-36	Igg
ASXL2	1.50376e-08	6.41063e-11	4.12551e-08	Igg
SLC9A9	2.04246e-05	1.34422e-05	6.94636e-37	Igg
ST6GAL1	1.79759e-255	3.62587e-45	1.98332e-93	Igg
RNF168	0.000115091	7.08187e-06	4.34063e-06	Igg
ELL2	1.28777e-16	4.98217e-05	3.20927e-09	Igg
IRF1	2.91544e-14	5.7491e-08	3.57116e-05	Igg
HLA	1.29224e-12	7.88359e-19	2.0705e-27	Igg
TXLNB	3.54709e-25	1.74664e-22	8.62984e-09	Igg
HIVEP2	8.11704e-20	2.28903e-17	4.16278e-13	Igg
IKZF1	4.25404e-33	5.17777e-40	1.32052e-39	Igg
ABCF2	4.32023e-34	4.22864e-27	1.4271e-18	Igg
B4GALT1	1.10087e-35	8.39214e-28	2.71292e-21	Igg
OVOL1	3.67664e-14	1.33375e-06	0.000137548	Igg
TMEM121	1.45962e-36	2.27312e-39	8.44344e-25	Igg
TNFRSF13B	2.37209e-08	2.94892e-06	6.58338e-15	Igg
IKZF3	2.68072e-20	1.74268e-17	8.95862e-10	Igg
CRHR1	5.83462e-16	4.55439e-14	8.55802e-08	Igg
TBX21	2.40321e-13	1.0468e-09	3.73865e-07	Igg
SLC38A10	1.81195e-12	3.88688e-13	7.67379e-07	Igg
MEF2B	1.86762e-16	1.95482e-15	1.35351e-09	Igg
MGME1	2.11935e-10	7.31379e-13	2.77477e-09	Igg
RUNX1	1.90991e-19	2.12951e-19	1.39417e-09	Igg
SMARCB1	3.917e-59	9.49092e-48	1.62482e-22	Igg
MGAT3	2.069e-41	5.66801e-46	3.15988e-18	Igg
NXPE1	2.42456e-08	7.24143e-06	5.59901e-07	Mixed
FUT8	2.34277e-82	1.06305e-65	3.26213e-91	Mixed
FUT6	4.18723e-20	0.000396348	6.52309e-179	Mixed
MGAT5	1.65551e-05	2.11006e-05	1.16883e-26	TF
TF	0.000219123	0.00590599	1.90895e-05	TF
ST3GAL4	5.09422e-05	1.84991e-05	8.95115e-127	TF
B3GAT1	7.03805e-06	3.09747e-06	5.03862e-73	TF
HNF1A	1.04729e-06	1.80388e-05	8.58476e-39	TF
